# Low-pass nanopore sequencing for measurement of global methylation levels in plants

**DOI:** 10.1101/2024.08.12.607255

**Authors:** Yusmiati Liau, Annabel Whibley, Amy Hill, Bhanupratap Vanga, Meeghan Pither-Joyce, Elena Hilario, Sarah Bailey, Susan J. Thomson, Darrell Lizamore

## Abstract

Nanopore sequencing enables detection of DNA methylation at the same time as identification of canonical sequence. A recent study validated low pass nanopore sequencing to accurately estimate global methylation levels in vertebrates with sequencing coverage as low as 0.01x. We investigated the applicability of this approach to plants by testing three plant species and analysed the effect of technical and biological parameters on estimate precision and accuracy. Our results indicate that a higher coverage (0.1x) is required to assess plant global methylation at an equivalent accuracy to vertebrates. Shorter read length and a closer sequence match between sample and reference genome improved measurement accuracy. Application of this method in *Vitis vinifera* showed consistent global methylation levels across different leaf sizes, and different sample preservation and DNA extraction methods, whereas different varieties and tissue types did exhibit methylation differences. Similarly, distinct methylation patterns could be observed in different genomic features. Our findings suggest the suitability of this method as a low-cost screening tool for validation of experimental parameters, developmental time courses and to assess methylation status for different modification types and sequence contexts at the level of whole genome or for abundant genomic features such as transposable elements.
