## Supplementary Table 1-6 for "Low-pass nanopore sequencing for measurement of global methylation levels in plants"

### Sheet: Comp_CG_methylation_human_plant
Supplementary Table 1. Summary statistics for CG methylation level of human, Vitis vinifera, Arabidopsis thaliana, and Actinidia melanandara datasets at coverage from 10x to 0.001x, subsampled with 10 bootstrap replicates.
Sample	Coverage (X)	Mean (%)	min (%)	max (%)	SD	SE	Upper error %	lower error %	mean error %
human cell line	11x	51.0649
human cell line	10x	51.09	51.0806	51.1142	0.01	0.00296007	0.0965438	0.0307452	0.0636445
human cell line	1x	51.16	51.0291	51.257	0.08	0.0258429	0.376188	-0.0701069	0.223147
human cell line	0.1x	51.36	51.026	51.723	0.23	0.0715966	1.28875	-0.0761776	0.682465
human cell line	0.01x	51.1	50.3659	52.5415	0.74	0.234951	2.89161	-1.36885	2.13023
human cell line	0.001x	50.93	48.1509	53.8054	2.15	0.67929	5.3667	-5.70646	5.53658
Vitis_vinifera	168x	61.5312
Vitis_vinifera	10x	61.61	61.6066	61.7154	0.1	0.0321949	0.29936	-0.139604	0.219482
Vitis_vinifera	1x	61.72	61.7234	62.4692	0.38	0.121721	1.52443	-0.767578	1.146
Vitis_vinifera	0.1x	61.17	61.1735	62.2173	0.84	0.264532	1.11504	-2.87643	1.99574
Vitis_vinifera	0.01x	62.64	62.6404	65.5448	2.91	0.921474	6.52287	-6.11868	6.32078
Vitis_vinifera	0.001x	59.67	59.6711	76.9688	9.36	2.95939	25.0891	-27.6691	26.3791
Arabidopsis_thaliana	12x	30.0774
Arabidopsis_thaliana	10x	30.07	30.0235	30.1196	0.04	0.0120914	0.140305	-0.179204	0.159755
Arabidopsis_thaliana	1x	29.82	29.3469	30.4316	0.31	0.0979112	1.17763	-2.42873	1.80318
Arabidopsis_thaliana	0.1x	30.02	28.1945	32.202	1.01	0.318897	7.06378	-6.26018	6.66198
Arabidopsis_thaliana	0.01x	29.39	24.786	35.3141	3.55	1.12299	17.4107	-17.5926	17.5017
Arabidopsis_thaliana	0.001x	29.33	17.784	39.7036	7.29	2.304	32.0048	-40.8725	36.4387
Actinidia_melanandra	70x	66.8862
Actinidia_melanandra	10x	66.89	66.8418	66.9471	0.04	0.0119981	0.0910502	-0.0663814	0.0787158
Actinidia_melanandra	1x	66.96	66.7811	67.1131	0.12	0.0384357	0.339233	-0.157133	0.248183
Actinidia_melanandra	0.1x	66.94	66.5106	67.7639	0.37	0.118581	1.31223	-0.561551	0.93689
Actinidia_melanandra	0.01x	66.26	64.8512	67.2014	0.77	0.242762	0.471248	-3.04248	1.75686
Actinidia_melanandra	0.001x	68.21	60.118	77.4695	5.47	1.72981	15.8228	-10.119	12.9709

### Sheet: Error rates by read length
Supplementary Table 2. Summary statistics for methylation level in Vitis vinifera across different read length
Context	CG
Sample	Coverage (X)	Mean (%)	min (%)	max (%)	SD	SE	Upper error %	lower error %	mean error %
all_reads	1x	61.72	61.7234	62.4692	0.38	0.121721	1.52443	-0.767578	1.146
all_reads	0.1x	61.17	61.1735	62.2173	0.84	0.264532	1.11504	-2.87643	1.99574
all_reads	0.01x	62.64	62.6404	65.5448	2.91	0.921474	6.52287	-6.11868	6.32078
5kb	1x	61.9169	61.4511	62.1501	0.0122164	0.0702705	0.555278	-0.575664	0.565471
5kb	0.1x	61.7957	61.0671	62.2437	0.0268582	0.106729	0.706717	-1.19695	0.951835
5kb	0.01x	61.6342	58.4723	63.0349	0.0581997	0.391824	1.98683	-5.39519	3.69101
<10kb	1x	65.0529	64.8971	65.2305	0.111475	0.0352513	0.305234	-0.207436	0.256335
<10kb	0.1x	65.1005	64.5136	65.8641	0.392136	0.124004	1.27952	-0.797146	1.03833
<10kb	0.01x	65.4057	63.3153	67.031	1.03279	0.326596	3.07387	-2.63978	2.85682
10-50kb	1x	61.8236	61.6592	61.9931	0.120354	0.0380594	0.326583	-0.213784	0.270184
10-50kb	0.1x	62.0593	61.5046	62.5202	0.337569	0.106749	1.17962	-0.463981	0.821799
10-50kb	0.01x	63.4157	59.7471	67.4365	2.17458	0.687662	9.13591	-3.30823	6.22207
>50kb	1x	60.9561	60.1918	61.4419	0.335509	0.106097	0.961437	-1.09273	1.02708
>50kb	0.1x	60.5276	59.0953	61.8253	0.866703	0.274075	1.59144	-2.8945	2.24297
>50kb	0.01x	60.9025	53.4181	65.0667	4.03839	1.27705	6.91772	-12.2233	9.5705
Context	CHG
Sample	Coverage (X)	Mean (%)	min (%)	max (%)	SD	SE	Upper error %	lower error %	mean error %
all_reads	1x	27.4405	26.862	28.0283	0.354958	0.112248	2.89542	-1.38622	2.14082
all_reads	0.1x	26.9689	24.909	28.7049	1.31254	0.415061	5.3793	-8.55593	6.96761
all_reads	0.01x	28.0511	22.5503	31.6685	3.06683	0.969816	16.259	-17.215	16.737
5kb	1x	27.592	27.3725	27.7906	0.119581	0.0378149	1.26921	-0.254352	0.76178
5kb	0.1x	27.2721	26.364	27.9654	0.426321	0.134815	1.90618	-3.92934	2.91776
5kb	0.01x	27.3647	24.6456	29.2083	1.32815	0.419998	6.43532	-10.1912	8.31326
<10kb	1x	30.8568	30.7146	30.9985	0.111271	0.035187	0.507751	-0.41275	0.460251
<10kb	0.1x	30.8974	30.1807	31.9064	0.598124	0.189143	3.45147	-2.14384	2.79766
<10kb	0.01x	30.8586	28.6626	32.7099	1.41147	0.446345	6.0567	-7.06604	6.56137
10-50kb	1x	27.6152	27.3763	27.8873	0.181162	0.0572883	1.09405	-0.758369	0.926211
10-50kb	0.1x	28.0257	27.3382	28.5658	0.4018	0.12706	3.55368	-0.896485	2.22508
10-50kb	0.01x	29.2879	26.1685	31.654	1.57342	0.497558	14.7487	-5.13676	9.94272
>50kb	1x	26.5355	25.438	27.1609	0.481405	0.152234	2.72772	-3.78862	3.25817
>50kb	0.1x	26.0846	24.4074	27.1797	0.887902	0.280779	2.79882	-7.68655	5.24268
>50kb	0.01x	26.2166	20.5039	31.4382	4.05926	1.28365	18.9053	-22.4503	20.6778
Context	CHH
Sample	Coverage (X)	Mean (%)	min (%)	max (%)	SD	SE	Upper error %	lower error %	mean error %
all_reads	1x	1.84815	1.81241	1.88298	0.0181829	0.00574993	2.52253	-1.31979	1.92116
all_reads	0.1x	1.82138	1.67032	1.91148	0.0758621	0.0239897	4.07427	-9.05616	6.56521
all_reads	0.01x	1.93307	1.5411	2.28128	0.223642	0.0707219	24.2087	-16.0918	20.1503
5kb	1x	1.83777	1.82209	1.85551	0.0122164	0.00386318	1.17726	-0.645066	0.911163
5kb	0.1x	1.82955	1.77789	1.86994	0.0268582	0.00849331	1.9641	-3.0552	2.50965
5kb	0.01x	1.8432	1.74429	1.91912	0.0581997	0.0184044	4.64579	-4.88735	4.76657
<10kb	1x	2.00713	2.00256	2.01097	0.00289395	0.000915148	0.202301	-0.216751	0.209526
<10kb	0.1x	2.0057	1.9802	2.04664	0.0235313	0.00744126	1.97966	-1.3309	1.65528
<10kb	0.01x	2.02386	1.92986	2.11592	0.060717	0.0192004	5.43173	-3.83924	4.63548
10-50kb	1x	1.84693	1.82524	1.86943	0.0143233	0.00452942	0.650389	-1.72881	1.1896
10-50kb	0.1x	1.86649	1.79355	1.95548	0.0517937	0.0163786	5.28333	-3.435	4.35917
10-50kb	0.01x	2.01014	1.82016	2.33244	0.165948	0.0524772	25.5789	-2.00232	9.94272
>50kb	1x	1.80014	1.75011	1.83872	0.0217719	0.00688489	2.68794	-2.26071	2.47432
>50kb	0.1x	1.78655	1.72786	1.84154	0.0393365	0.0124393	2.84543	-3.50331	3.17437
>50kb	0.01x	1.8839	1.58859	2.08614	0.157221	0.0497175	16.5057	-11.2812	13.8935
Context	6mA
Sample	Coverage (X)	Mean (%)	min (%)	max (%)	SD	SE	Upper error %	lower error %	mean error %
all_reads	1x	4.11863	4.0754	4.17136	0.0265527	0.00839669	1.72238	-0.617695	1.17004
all_reads	0.1x	4.07864	3.91263	4.20118	0.107024	0.033844	2.44956	-4.58699	3.51828
all_reads	0.01x	4.20136	3.57983	4.59374	0.334932	0.105915	12.0225	-12.7026	12.3626
5kb	1x	4.14696	4.1206	4.17842	0.0160098	0.00506274	1.01659	-0.381252	0.698922
5kb	0.1x	4.12788	4.0582	4.16797	0.0327069	0.0103428	0.763955	-1.88982	1.32689
5kb	0.01x	4.11741	3.91472	4.29067	0.142612	0.0450979	3.73032	-5.35856	4.54444
<10kb	1x	4.44475	4.43305	4.45215	0.00791355	0.00250248	7.99479	7.53149	0.215012
<10kb	0.1x	4.45489	4.38711	4.52527	0.0469584	0.0148495	9.76844	6.41713	1.55529
<10kb	0.01x	4.45343	4.31706	4.58394	0.0926788	0.0293076	11.1916	4.71794	3.00431
10-50kb	1x	4.119	4.0975	4.14628	0.014973	0.00473489	-6.64938	-7.74762	0.59
10-50kb	0.1x	4.13861	4.03892	4.22601	0.0550917	0.0174215	-4.85431	-9.06651	2.27
10-50kb	0.01x	4.30905	4.02539	4.5754	0.212738	0.0672736	3.01196	-9.37113	6.67
>50kb	1x	4.0501	3.97703	4.08977	0.0330033	0.0104366	1.2382	-1.55257	1.39538
>50kb	0.1x	4.01781	3.87164	4.19844	0.089312	0.0282429	3.92821	-4.1614	4.0448
>50kb	0.01x	4.09817	3.6252	4.56199	0.290515	0.0918688	12.9275	-10.2618	11.5947

### Sheet: Error rates by haplotypes
Supplementary Table 3. Summary statistics for methylation level in Vitis vinifera across different haplotypes
Context	CG
Sample	Coverage (X)	Mean (%)	min (%)	max (%)	SD	SE	Upper error %	lower error %	mean error %
combined haplotypes	1x	61.72	62.4692	61.7234	0.38	0.121721	1.52443	-0.767578	1.146
combined haplotypes	0.1x	61.17	62.2173	61.1735	0.84	0.264532	1.11504	-2.87643	1.99574
combined haplotypes	0.01x	62.64	65.5448	62.6404	2.91	0.921474	6.52287	-6.11868	6.32078
haplotype 1	1x	59.8535	59.4526	60.2775	0.258163	0.0816382	0.800855	-0.578609	0.689732
haplotype 1	0.1x	60.0285	58.613	61.1009	0.813209	0.257159	2.17781	-1.98266	2.08023
haplotype 1	0.01x	60.7805	57.9392	64.7774	2.21242	0.699629	8.32595	-3.10944	5.71769
haplotype 2	1x	59.4418	59.9383	59.1428	0.279839	0.0884927	0.829334	-0.508871	0.669103
haplotype 2	0.1x	59.6324	60.7609	57.2625	1.05396	0.333291	2.21313	-3.67195	2.94254
haplotype 2	0.01x	60.7805	64.7774	57.9392	2.21242	0.699629	8.96976	-2.53359	5.75167
Context	CHH
Sample	Coverage (X)	Mean (%)	min (%)	max (%)	SD	SE	Upper error %	lower error %	mean error %
combined haplotypes	1x	27.4405	26.862	28.0283	0.354958	0.112248	2.89542	-1.38622	2.14082
combined haplotypes	0.1x	26.9689	24.909	28.7049	1.31254	0.415061	5.3793	-8.55593	6.96761
combined haplotypes	0.01x	28.0511	22.5503	31.6685	3.06683	0.969816	16.259	-17.215	16.737
haplotype 1	1x	25.437	24.8892	26.0487	0.329691	0.104258	2.64122	-1.92762	2.28442
haplotype 1	0.1x	25.4279	24.8837	26.113	0.502985	0.159058	2.89459	-1.9493	2.42194
haplotype 1	0.01x	26.5942	23.3958	31.6068	2.58304	0.816828	24.5421	-7.81216	16.1771
haplotype 2	1x	24.8489	25.4249	24.5969	0.240296	0.0759883	2.55532	-0.784546	1.21653
haplotype 2	0.1x	24.7406	25.8823	23.6097	0.751096	0.237517	4.40032	-4.76657	4.21422
haplotype 2	0.01x	26.5942	31.6068	23.3958	2.58304	0.816828	27.491	-5.62937	16.949
Context	CG
Sample	Coverage (X)	Mean (%)	min (%)	max (%)	SD	SE	Upper error %	lower error %	mean error %
combined haplotypes	1x	1.84815	1.81241	1.88298	0.0181829	0.00574993	2.52253	-1.31979	1.92116
combined haplotypes	0.1x	1.82138	1.67032	1.91148	0.0758621	0.0239897	4.07427	-9.05616	6.56521
combined haplotypes	0.01x	1.93307	1.5411	2.28128	0.223642	0.0707219	24.2087	-16.0918	20.1503
haplotype 1	1x	1.75792	1.73742	1.78758	0.0144577	0.00457192	3.07986	0.18741	1.63363
haplotype 1	0.1x	1.77274	1.71161	1.84287	0.048305	0.0152754	6.26813	-1.30091	3.78452
haplotype 1	0.01x	1.83568	1.6601	2.04823	0.12602	0.0398511	18.1101	-4.27121	11.1907
haplotype 2	1x	1.73587	1.75942	1.71678	0.0155115	0.00490516	0.393719	-2.03935	1.66993
haplotype 2	0.1x	1.73114	1.82111	1.6734	0.0433373	0.0137045	3.91379	-4.51464	4.58344
haplotype 2	0.01x	1.81182	2.09676	1.50269	0.191992	0.0607133	19.6426	-14.2555	16.5602
Context	6mA
Sample	Coverage (X)	Mean (%)	min (%)	max (%)	SD	SE	Upper error %	lower error %	mean error %
combined haplotypes	1x	4.11863	4.0754	4.17136	0.0265527	0.00839669	1.72238	-0.617695	1.17004
combined haplotypes	0.1x	4.07864	3.91263	4.20118	0.107024	0.033844	2.44956	-4.58699	3.51828
combined haplotypes	0.01x	4.20136	3.57983	4.59374	0.334932	0.105915	12.0225	-12.7026	12.3626
haplotype 1	1x	3.93945	3.91252	3.97502	0.021393	0.00676506	1.07482	-0.514398	0.794609
haplotype 1	0.1x	3.95045	3.90248	4.00439	0.0362707	0.0114698	1.82163	-0.76969	1.29566
haplotype 1	0.01x	4.01323	3.6062	4.2989	0.20082	0.0635049	9.31028	-8.30335	8.80681
haplotype 2	1x	3.88917	3.92352	3.87124	0.0190053	0.00601001	0.958762	-0.38649	0.672626
haplotype 2	0.1x	3.89556	4.01391	3.8136	0.0688818	0.0217823	3.28465	-1.86966	2.57716
haplotype 2	0.01x	3.97238	4.35669	3.34124	0.295505	0.093447	12.105	-14.0243	13.0646

### Sheet: Error rates by reference genom
Supplementary Table 4. Summary statistics for methylation level in Vitis vinifera across with two different reference genomes
Context	CG
Sample	Coverage (X)	Mean (%)	min (%)	max (%)	SD	SE	Upper error %	lower error %	mean error %
PN40024.v4	1x	61.72	61.7234	62.4692	0.38	0.121721	1.52443	-0.767578	1.146
PN40024.v4	0.1x	61.17	61.1735	62.2173	0.84	0.264532	1.11504	-2.87643	1.99574
PN40024.v4	0.01x	62.64	62.6404	65.5448	2.91	0.921474	6.52287	-6.11868	6.32078
in-house SB genome	1x	67.99	67.6899	68.17	0.168291	0.0532181	0.336762	-0.369879	0.35332
in-house SB genome	0.1x	67.7441	66.8349	68.5749	0.592305	0.187303	0.932718	-1.62832	1.28052
in-house SB genome	0.01x	68.4087	64.9446	75.1033	3.45896	1.09382	10.5416	-4.41058	7.4761
Context	CHG
Sample	Coverage (X)	Mean (%)	min (%)	max (%)	SD	SE	Upper error %	lower error %	mean error %
PN40024.v4	1x	27.4405	26.862	28.0283	0.354958	0.112248	2.89542	-1.38622	2.14082
PN40024.v4	0.1x	26.9689	24.909	28.7049	1.31254	0.415061	5.3793	-8.55593	6.96761
PN40024.v4	0.01x	28.0511	22.5503	31.6685	3.06683	0.969816	16.259	-17.215	16.737
in-house SB genome	1x	33.2555	33.0296	33.7486	0.255503	0.0807971	1.58999	-0.574346	1.3405
in-house SB genome	0.1x	33.1142	32.1985	33.9682	0.561655	0.177611	2.25103	-3.07612	2.40596
in-house SB genome	0.01x	33.3277	30.2867	37.649	2.67072	0.844555	13.331	-8.83102	19.7238
Context	CHH
Sample	Coverage (X)	Mean (%)	min (%)	max (%)	SD	SE	Upper error %	lower error %	mean error %
PN40024.v4	1x	1.84815	1.81241	1.88298	0.0181829	0.00574993	2.52253	-1.31979	1.92116
PN40024.v4	0.1x	1.82138	1.67032	1.91148	0.0758621	0.0239897	4.07427	-9.05616	6.56521
PN40024.v4	0.01x	1.93307	1.5411	2.28128	0.223642	0.0707219	24.2087	-16.0918	20.1503
in-house SB genome	1x	1.74376	1.72515	1.77194	0.0149008	0.00471206	1.52929	-1.1517	1.08217
in-house SB genome	0.1x	1.72941	1.70065	1.78463	0.0291368	0.00921385	2.25641	-2.55551	2.66357
in-house SB genome	0.01x	1.69511	1.35736	2.04582	0.204312	0.0646091	17.2222	-22.2255	11.081
Context	6mA
Sample	Coverage (X)	Mean (%)	min (%)	max (%)	SD	SE	Upper error %	lower error %	mean error %
PN40024.v4	1x	4.11863	4.0754	4.17136	0.0265527	0.00839669	1.72238	-0.617695	1.17004
PN40024.v4	0.1x	4.07864	3.91263	4.20118	0.107024	0.033844	2.44956	-4.58699	3.51828
PN40024.v4	0.01x	4.20136	3.57983	4.59374	0.334932	0.105915	12.0225	-12.7026	12.3626
in-house SB genome	1x	4.59734	4.56549	4.64794	0.0274582	0.00868306	1.23254	-0.563233	0.897884
in-house SB genome	0.1x	4.59442	4.47708	4.6483	0.0516597	0.0163362	1.24038	-2.48881	1.86459
in-house SB genome	0.01x	4.65636	4.02656	5.42373	0.460569	0.145645	18.1293	-12.3012	15.2152

### Sheet: TE_Gene
Supplementary Table 5. Summary statistics for methylation level in Vitis vinifera across different genomic features
Context	CG
Sample	Coverage (X)	Mean (%)	min (%)	max (%)	SD	SE	Upper error %	lower error %	mean error %
Genome-wide	10x	61.72	61.7234	62.4692	0.38	0.121721	1.52443	-0.767578	0.219482
Genome-wide	1x	61.17	61.1735	62.2173	0.84	0.264532	1.11504	-2.87643	1.146
Genome-wide	0.1x	62.64	62.6404	65.5448	2.91	0.921474	6.52287	-6.11868	1.99574
Genome-wide	0.01x	62.6404	57.7663	65.5448	2.91396	0.921474	6.52287	-6.11868	6.32078
Genome-wide	0.001x	59.6711	44.5061	76.9688	9.35841	2.95939	25.0891	-27.6691	26.3791
TE	10x	86.4265	86.3806	86.5154	0.0414223	0.0130989	0.118385	-0.03761	0.0779974
TE	1x	86.3319	85.9619	86.5279	0.153302	0.0484785	0.13285	-0.522143	0.327497
TE	0.1x	86.6324	85.6105	87.1472	0.514047	0.162556	0.849524	-0.928794	0.889159
TE	0.01x	86.4947	84.1121	88.3937	1.4533	0.459573	2.29201	-2.66279	2.4774
TE	0.001x	86.6257	76.8953	91.8092	4.45513	1.40884	6.24454	-11.0143	8.62942
TE Class I Retrotransposon	10x	87.703	87.5335	87.9487	0.109981	0.0347791	0.294445	-0.179039	0.236742
TE Class I Retrotransposon	1x	87.6455	87.1443	88.1336	0.314256	0.0993765	0.5053	-0.622872	0.564086
TE Class I Retrotransposon	0.1x	87.8743	86.5496	88.9614	0.804626	0.254445	1.4493	-1.30105	1.37518
TE Class I Retrotransposon	0.01x	86.0476	81.428	89.7371	2.94577	0.931536	2.33389	-7.14159	4.73774
TE Class I Retrotransposon	0.001x	88.5981	84.141	93.9189	3.7245	1.17779	7.10271	-4.04776	5.57523
TE Class II Transposon	10x	82.435	82.1837	82.7366	0.153178	0.048439	0.420073	-0.251	0.335536
TE Class II Transposon	1x	82.2502	81.57	82.7859	0.487381	0.154123	0.47991	-0.995867	0.737888
TE Class II Transposon	0.1x	82.2981	80.914	83.4937	0.754475	0.238586	1.33899	-1.79208	1.56553
TE Class II Transposon	0.01x	81.7762	77.0344	88.1971	3.72925	1.17929	7.04766	-6.50087	6.77426
TE Class II Transposon	0.001x	84.2637	69.3069	95.9184	8.73419	2.76199	16.4192	-15.88	16.1496
Gene	10x	52.8421	52.6932	53.0061	0.0939662	0.0297147	0.339791	-0.252524	0.296158
Gene	1x	52.8721	52.2156	53.5144	0.36615	0.115787	1.302	-1.15661	1.2293
Gene	0.1x	52.5301	51.6888	53.3455	0.545549	0.172518	0.98227	-2.15384	1.56805
Gene	0.01x	53.7802	50.0298	57.1125	2.18263	0.690207	8.11315	-5.2943	6.70373
Gene	0.001x	47.839	38.04	66.2225	9.56322	3.02416	25.3582	-27.9908	26.6745
Context	CHG
Sample	Coverage (X)	Mean (%)	min (%)	max (%)	SD	SE	Upper error %	lower error %	mean error %
Genome-wide	10x	27.4405	26.862	28.0283	0.354958	0.112248	2.89542	-1.38622	0.636023
Genome-wide	1x	26.9689	24.909	28.7049	1.31254	0.415061	5.3793	-8.55593	2.14082
Genome-wide	0.1x	28.0511	22.5503	31.6685	3.06683	0.969816	16.259	-17.215	6.96761
Genome-wide	0.01x	28.0511	22.5503	31.6685	3.06683	0.969816	16.259	-17.215	16.737
Genome-wide	0.001x	27.6395	18.2987	43.8802	7.93769	2.51012	61.0897	-32.8232	46.9565
TE	10x	66.594	66.5563	66.6437	0.0339187	0.010726	0.140947	0.00961684	0.0752819
TE	1x	66.6379	66.1457	66.9935	0.253508	0.0801663	0.666567	-0.607364	0.636966
TE	0.1x	66.5823	64.8167	68.1021	1.00724	0.318516	2.33239	-2.60436	2.46837
TE	0.01x	66.9433	63.0693	69.6216	2.24766	0.710773	4.61563	-5.23006	4.92285
TE	0.001x	66.3875	54.0246	77.6356	6.46608	2.04475	16.6577	-18.8209	17.7393
TE Class I Retrotransposon	10x	69.1458	68.9449	69.3041	0.102593	0.0324426	0.261271	-0.258378	0.259825
TE Class I Retrotransposon	1x	69.1775	68.6174	69.8484	0.428391	0.135469	1.0487	-0.732168	0.890435
TE Class I Retrotransposon	0.1x	69.4563	67.7444	71.3812	1.14132	0.360917	3.26618	-1.99512	2.63065
TE Class I Retrotransposon	0.01x	68.0715	58.595	72.8493	4.30525	1.36144	5.39006	-15.2314	10.3107
TE Class I Retrotransposon	0.001x	69.1948	61.3636	81.4016	6.381	2.01785	17.7626	-11.2261	14.4943
TE Class II Transposon	10x	51.052	50.5504	51.5731	0.263089	0.0831961	1.20628	-0.800653	1.00347
TE Class II Transposon	1x	50.9149	49.5503	52.4192	0.95926	0.303345	2.86665	-2.76323	2.81494
TE Class II Transposon	0.1x	50.5296	46.6632	52.7227	1.80285	0.570113	3.46224	-8.42884	5.94554
TE Class II Transposon	0.01x	52.2107	40.7705	66.739	8.37075	2.64706	30.9676	-19.9926	25.4801
TE Class II Transposon	0.001x	52.1075	38.9381	62.9032	8.50585	2.68979	23.4403	-23.5885	23.5144
Gene	10x	11.8942	11.7406	11.9886	0.0685248	0.0216695	0.87678	-1.20999	1.04338
Gene	1x	11.826	11.6308	12.0412	0.152457	0.048211	1.31938	-2.13389	1.72663
Gene	0.1x	11.8426	10.771	12.7895	0.601485	0.190206	7.61587	-9.36858	8.49223
Gene	0.01x	12.2974	10.149	14.1959	1.23882	0.391749	19.4499	-14.6023	17.0261
Gene	0.001x	9.44332	2.92315	14.7323	4.41665	1.39667	23.9633	-75.4035	49.6834
Context	CHH
Sample	Coverage (X)	Mean (%)	min (%)	max (%)	SD	SE	Upper error %	lower error %	mean error %
Genome-wide	10x	1.84815	1.81241	1.88298	0.0181829	0.00574993	2.52253	-1.31979	0.399641
Genome-wide	1x	1.82138	1.67032	1.91148	0.0758621	0.0239897	4.07427	-9.05616	1.92116
Genome-wide	0.1x	1.93307	1.5411	2.28128	0.223642	0.0707219	24.2087	-16.0918	6.56521
Genome-wide	0.01x	1.93307	1.5411	2.28128	0.223642	0.0707219	24.2087	-16.0918	20.1503
Genome-wide	0.001x	1.65546	1.14362	2.04034	0.268612	0.0849426	11.0903	-37.7334	24.4118
TE	10x	3.14102	3.1266	3.15326	0.00814033	0.0025742	0.610056	-0.240576	0.425316
TE	1x	3.14636	3.11867	3.19417	0.026626	0.00841989	1.91536	-0.493596	1.20448
TE	0.1x	3.11773	2.89573	3.29406	0.115164	0.0364181	5.10252	-7.60687	6.35469
TE	0.01x	3.23884	2.65172	3.74461	0.352435	0.11145	19.4781	-15.3924	17.4352
TE	0.001x	2.83291	1.84264	3.7646	0.612595	0.19372	20.1159	-41.2075	30.6617
TE Class I Retrotransposon	10x	2.99924	2.98319	3.01436	0.0100826	0.0031884	0.652124	-0.38867	0.520397
TE Class I Retrotransposon	1x	3.00415	2.94454	3.07735	0.0415702	0.0131457	2.75542	-1.67923	2.21732
TE Class I Retrotransposon	0.1x	3.00618	2.84742	3.17764	0.107063	0.0338561	6.10419	-4.92215	5.51317
TE Class I Retrotransposon	0.01x	2.98718	2.14659	3.87084	0.541408	0.171208	29.2507	-28.3235	28.7871
TE Class I Retrotransposon	0.001x	2.76865	1.73454	4.51977	0.882949	0.279213	50.9191	-42.0822	46.5006
TE Class II Transposon	10x	2.73979	2.71506	2.7662	0.0180263	0.00570043	1.14225	-0.727616	0.934931
TE Class II Transposon	1x	2.74302	2.66517	2.81265	0.054942	0.0173742	2.84063	-2.55177	2.6962
TE Class II Transposon	0.1x	2.74981	2.4638	2.96796	0.150775	0.0476793	8.51932	-9.91459	9.21695
TE Class II Transposon	0.01x	2.93069	2.03781	4.2367	0.662885	0.209623	54.909	-25.4903	40.1997
TE Class II Transposon	0.001x	2.29885	0.922233	3.39361	0.798912	0.252638	24.0826	-66.2798	45.1812
Gene	10x	1.11621	1.11065	1.12333	0.00342669	0.00108361	0.711859	-0.424963	0.568411
Gene	1x	1.11205	1.09159	1.13077	0.0125217	0.0039597	1.37889	-2.13378	1.75634
Gene	0.1x	1.1024	1.01232	1.14931	0.0394379	0.0124714	3.04109	-9.24071	6.1409
Gene	0.01x	1.19405	0.886207	1.35287	0.150171	0.0474884	21.2912	-20.5473	20.9193
Gene	0.001x	0.927962	0.515387	1.55053	0.350299	0.110774	39.0124	-53.7931	46.4027
Context	6mA
Sample	Coverage (X)	Mean (%)	min (%)	max (%)	SD	SE	Upper error %	lower error %	mean error %
Genome-wide	10x	4.11863	4.0754	4.17136	0.0265527	0.00839669	1.72238	-0.617695	0.321772
Genome-wide	1x	4.07864	3.91263	4.20118	0.107024	0.033844	2.44956	-4.58699	1.17004
Genome-wide	0.1x	4.20136	3.57983	4.59374	0.334932	0.105915	12.0225	-12.7026	3.51828
Genome-wide	0.01x	4.20136	3.57983	4.59374	0.334932	0.105915	12.0225	-12.7026	12.3626
Genome-wide	0.001x	3.99332	3.25323	4.82338	0.556675	0.176036	17.6225	-20.6671	19.1448
TE	10x	6.09784	6.08032	6.1154	0.0109492	0.00346244	0.477793	-0.0985817	0.288187
TE	1x	6.11554	6.06943	6.16409	0.0334955	0.0105922	1.27778	-0.277508	0.777646
TE	0.1x	6.04818	5.84155	6.27115	0.160666	0.0508071	3.03681	-4.02164	3.52923
TE	0.01x	6.14299	5.09401	6.75465	0.534708	0.16909	10.9809	-16.3039	13.6424
TE	0.001x	5.76809	4.50013	7.46168	1.0423	0.329603	22.5976	-26.0616	24.3296
TE Class I Retrotransposon	10x	5.87757	5.8456	5.89464	0.0143121	0.00452588	0.39462	-0.440605	0.417613
TE Class I Retrotransposon	1x	5.90353	5.83477	5.95359	0.0399175	0.012623	1.39863	-0.625056	1.01184
TE Class I Retrotransposon	0.1x	5.85617	5.31768	6.18776	0.273845	0.0865973	5.3869	-9.43188	7.40939
TE Class I Retrotransposon	0.01x	5.75975	4.1144	7.03054	0.888225	0.280881	19.7407	-29.9256	24.8331
TE Class I Retrotransposon	0.001x	5.58423	2.47934	6.90115	1.42273	0.449908	17.537	-57.7731	37.6551
TE Class II Transposon	10x	4.11196	4.09939	4.13107	0.0111671	0.00353134	0.61302	-0.158552	0.385786
TE Class II Transposon	1x	4.12016	4.00401	4.25592	0.067852	0.0214567	3.65377	-2.48155	3.06766
TE Class II Transposon	0.1x	4.14204	3.82977	4.40255	0.170218	0.0538276	7.22497	-6.7252	6.97508
TE Class II Transposon	0.01x	4.20144	3.61369	5.36058	0.582173	0.184099	30.558	-11.9879	21.2729
TE Class II Transposon	0.001x	3.56157	2.74277	3.98029	0.435124	0.137598	-3.05926	-33.1993	18.1293
Gene	10x	3.57798	3.56493	3.58461	0.00556186	0.00175881	0.207425	-0.342727	0.275076
Gene	1x	3.57211	3.53929	3.61248	0.0208732	0.00660069	0.986529	-1.05949	1.02301
Gene	0.1x	3.56397	3.45837	3.64562	0.0558927	0.0176748	1.91295	-3.3216	2.61728
Gene	0.01x	3.65072	3.30467	3.91547	0.188998	0.0597664	9.45658	-7.61827	8.53743
Gene	0.001x	3.27638	2.3774	3.99131	0.510396	0.161402	11.5767	-33.54	22.5583

### Sheet: Grapevine_SkimSeq_results
Supplementary Table 6. Methylation level in different grapevine tissues, varieties, sample preservation and DNA extraction methods in different contexts and genomic features
No.	Sample	Barcode	coverage (x)	N50 (kb)	Genome-wide methylation level (%)				TE methylation level (%)				TE Class I retrotranposon methylation level (%)
					CG	CHG	CHH	6mA	CG	CHG	CHH	6mA	CG	CHG	CHH	6mA
1	SB_Leaf1_R1	RB01	1.37	6.0085	61.6083	29.2689	2.31961	5.5722	84.2764	69.0759	4.07978	8.3192	86.3187	72.1118	4.0192	8.25366
2	SB_Leaf1_R2	RB10	0.82	3.4825	60.9439	29.049	2.6586	5.36836	84.973	70.6922	4.86041	8.18963	87.4379	74.0927	4.73794	7.98018
3	SB_Leaf1_R3	RB19	0.81	3.587	60.6273	28.8813	2.32457	5.3394	85.0417	70.627	4.13566	7.94196	87.5364	74.3723	4.06266	7.85673
4	SB_Leaf2_R1	RB02	1.23	4.7625	61.2189	29.2416	2.2562	5.48431	84.5071	70.0081	4.04048	8.33458	87.2188	73.4129	3.92447	8.02536
5	SB_Leaf2_R2	RB11	0.85	2.915	59.3584	27.7341	2.22239	5.18673	84.5681	69.2441	4.02207	7.83517	86.5465	72.6783	3.93392	7.72522
6	SB_Leaf2_R3	RB20	0.61	4.0345	61.9619	30.5493	2.41834	5.29868	85.4335	71.5269	4.23458	7.8439	87.7278	74.7481	4.15397	7.63849
7	SB_Leaf3_R1	RB03	1.03	3.7095	62.9666	31.3554	2.73496	5.76379	85.4477	71.9881	4.80046	8.65489	87.878	75.2927	4.70511	8.43374
8	SB_Leaf3_R2	RB12	0.8	3.5605	60.1157	28.4465	2.50472	5.18113	85.6155	71.0133	4.59499	7.89473	87.8969	74.6528	4.56045	7.79517
9	SB_Leaf3_R3	RB46	0.24	4.427	63.8906	33.1357	3.17815	6.14687	85.2166	73.5706	5.82923	9.67366	88.7013	77.4205	5.7629	9.01087
10	SB_Tendril_R1	RB04	1.45	5.088	59.8435	28.5778	2.94997	5.38824	85.0638	70.3106	5.46996	8.30179	87.5272	73.6519	5.33199	8.16927
11	SB_Tendril_R2	RB13	1.08	4.1335	60.456	28.5674	3.54791	5.74673	85.317	69.683	6.66857	8.95671	87.8831	73.0067	6.61068	8.79818
12	SB_Tendril_R3	RB47	0.24	5.93	62.1215	30.5394	3.41709	5.75817	85.9643	73.4638	6.44779	9.04187	88.947	76.9903	6.33629	8.61584
13	SB_Leaf2_SilicaGel_R1	RB06	1.02	6.794	62.2728	30.863	2.57475	5.48926	85.4474	71.7058	4.55555	8.26933	88.0542	74.9571	4.41578	7.94599
14	SB_Leaf2_SilicaGel_R2	RB15	0.3	4.552	61.0088	29.9166	3.46579	5.71598	85.6129	71.7386	6.26149	8.57663	87.8141	74.994	6.27898	8.58678
15	SB_Leaf2_DryIce_R1	RB17	0.44	6.743	61.0476	29.9947	3.68772	5.66148	86.2686	73.3656	6.85552	8.68365	88.6663	76.659	6.83917	8.62713
16	SB_Leaf2_DryIce_R2	RB26	1.26	4.6775	62.5786	31.7035	2.65676	5.67642	85.3408	72.5607	4.66391	8.50822	87.9855	75.8215	4.56384	8.21088
17	SB_Leaf2_RT_R1	RB09	1.2	4.047	62.9701	31.6493	3.40497	5.94423	85.8673	73.6596	6.18623	9.09945	88.3298	76.8429	6.19505	8.9836
18	SB_Leaf2_RT_R2	RB18	0.39	3.5765	61.3045	29.797	2.39015	5.46238	84.8587	71.0306	4.28667	8.28875	87.5725	74.5971	4.13393	7.92094
19	SB_Leaf2_RT_R3	RB27	0.77	4.6885	60.8489	29.7617	2.66299	5.38803	85.6414	71.9287	4.83837	8.1869	88.0066	75.1425	4.75808	7.96114
20	PG_Leaf2_R1	RB31	0.58	9.8745	65.5904	33.6197	3.42292	6.48628	84.6272	71.5902	6.08656	9.97222	89.0947	75.2836	5.78735	9.18926
21	PG_Leaf2_R2	RB32	0.65	3.296	61.6933	28.995	2.1351	5.26947	85.7196	70.1935	3.79906	7.90789	87.755	73.7164	3.69431	7.67938
22	PG_Leaf2_R3	RB33	0.54	6.1985	62.1378	29.9847	2.28864	5.48507	86.558	71.8719	4.09487	8.25868	89.0324	75.0487	3.98188	8.01679
23	PN_Leaf2_R1	RB34	0.72	3.9355	62.9735	31.2232	3.1345	5.75746	86.4652	72.8541	5.67381	8.71671	88.7786	76.501	5.58163	8.47721
24	PN_Leaf2_R2	RB35	0.69	6.462	63.2493	31.1536	2.52687	5.7044	86.1435	72.1582	4.47779	8.54185	88.9649	75.7144	4.335	8.24954
25	PN_Leaf2_R3	RB36	0.74	3.6985	62.849	30.6148	2.05218	5.46313	84.8982	69.0878	3.47304	8.012	87.2415	72.6812	3.36303	7.87932
26	SB_Leaf2_SDS_R1	RB43	1.68	6.7465	59.8902	27.39	2.06216	5.38093	83.2023	66.4534	3.5937	7.96329	84.9211	69.3256	3.50438	7.92861
27	SB_Leaf2_SDS_R2	RB44	2.31	7.94	60.9513	28.1214	1.99448	5.35285	83.6972	66.3092	3.38997	7.83163	85.5477	69.1672	3.28845	7.73958
28	SB_Leaf2_SDS_R3	RB45	1.34	5.246	60.4376	28.5764	2.02809	5.27856	83.1376	66.6889	3.43661	7.70974	84.8605	69.3946	3.30621	7.55755
29	SB_Leaf2_CTAB_R1	RB40	1.49	7.798	60.2123	28.3343	2.15592	5.35393	83.0445	66.7749	3.69156	7.81582	84.8893	69.6978	3.60617	7.72918
30	SB_Leaf2_CTAB_R2	RB41	1.62	7.6165	59.2875	26.6842	1.96091	5.18797	83.5672	66.0617	3.39221	7.58116	85.263	69.2262	3.34306	7.59968
31	SB_Leaf2_CTAB_R3	RB42	1.04	3.636	60.3726	28.1617	1.95154	5.13198	83.1831	65.9626	3.30867	7.54074	84.978	69.0702	3.28206	7.48963
No.	Sample	Barcode	coverage (x)	N50 (kb)	TE Class II tranposon methylation level (%)				Gene methylation level (%)
					CG	CHG	CHH	6mA	CG	CHG	CHH	6mA
1	SB_Leaf1_R1	RB01	1.37	6.0085	79.1531	50.1408	3.54986	5.32578	52.9868	12.5435	1.34693	4.5482
2	SB_Leaf1_R2	RB10	0.82	3.4825	79.8437	51.517	4.28372	5.24816	51.6448	12.0265	1.4888	4.34672
3	SB_Leaf1_R3	RB19	0.81	3.587	79.7298	50.712	3.55364	5.15383	51.665	12.2613	1.33702	4.43304
4	SB_Leaf2_R1	RB02	1.23	4.7625	79.5447	49.7573	3.40862	5.13012	51.7466	12.1112	1.28241	4.4195
5	SB_Leaf2_R2	RB11	0.85	2.915	78.9019	49.6255	3.50062	5.03323	50.5659	11.8679	1.29261	4.32693
6	SB_Leaf2_R3	RB20	0.61	4.0345	80.803	52.4951	3.66006	5.07939	52.4922	13.0476	1.37583	4.39629
7	SB_Leaf3_R1	RB03	1.03	3.7095	80.6299	52.6075	4.20652	5.50247	53.3026	13.3176	1.56278	4.61268
8	SB_Leaf3_R2	RB12	0.8	3.5605	80.5776	52.0755	4.03205	5.15281	50.553	11.6824	1.38827	4.24824
9	SB_Leaf3_R3	RB46	0.24	4.427	80.5756	52.2645	5.0161	5.7942	52.2145	13.0746	1.68554	4.56897
10	SB_Tendril_R1	RB04	1.45	5.088	78.7788	50.0023	4.89419	5.37362	51.0258	12.0644	1.66638	4.43997
11	SB_Tendril_R2	RB13	1.08	4.1335	78.5333	49.384	6.10389	5.86602	51.6223	12.241	1.97431	4.60943
12	SB_Tendril_R3	RB47	0.24	5.93	81.4879	53.3589	5.79572	5.84797	52.601	12.4957	1.81945	4.47612
13	SB_Leaf2_SilicaGel_R1	RB06	1.02	6.794	80.3611	51.8192	3.94692	5.24909	52.493	12.97	1.46075	4.47931
14	SB_Leaf2_SilicaGel_R2	RB15	0.3	4.552	80.782	51.7562	5.60191	5.74762	51.3595	12.6086	1.97602	4.73055
15	SB_Leaf2_DryIce_R1	RB17	0.44	6.743	81.5693	54.6201	6.14229	5.77382	51.584	12.6709	2.05202	4.64757
16	SB_Leaf2_DryIce_R2	RB26	1.26	4.6775	80.8471	53.1214	3.99367	5.33917	52.6686	13.3631	1.51864	4.59481
17	SB_Leaf2_RT_R1	RB09	1.2	4.047	81.046	54.7461	5.53233	5.9254	53.382	13.3978	1.90023	4.70267
18	SB_Leaf2_RT_R2	RB18	0.39	3.5765	80.406	50.8065	3.65862	5.16211	51.8763	12.6475	1.38076	4.44208
19	SB_Leaf2_RT_R3	RB27	0.77	4.6885	80.5637	52.3511	4.24584	5.29918	51.2626	12.6074	1.53083	4.44074
20	PG_Leaf2_R1	RB31	0.58	9.8745	83.0216	53.1569	5.14327	5.97078	55.5579	14.3935	1.9152	4.90704
21	PG_Leaf2_R2	RB32	0.65	3.296	83.0213	51.9248	3.25645	5.04312	52.3201	12.4671	1.23212	4.34968
22	PG_Leaf2_R3	RB33	0.54	6.1985	83.5187	54.4271	3.52562	5.41401	52.7395	12.973	1.30378	4.48021
23	PN_Leaf2_R1	RB34	0.72	3.9355	82.6778	54.3577	4.93966	5.63594	52.9401	13.438	1.7879	4.62773
24	PN_Leaf2_R2	RB35	0.69	6.462	83.2631	53.9204	3.75081	5.39639	53.9048	13.7108	1.48836	4.63703
25	PN_Leaf2_R3	RB36	0.74	3.6985	81.5819	50.6694	2.95241	5.11794	53.8826	13.6129	1.19844	4.49104
26	SB_Leaf2_SDS_R1	RB43	1.68	6.7465	78.1411	47.1429	3.035	5.12457	51.8993	12.1806	1.25138	4.51077
27	SB_Leaf2_SDS_R2	RB44	2.31	7.94	78.4709	47.6857	2.9398	5.08233	52.4977	12.2248	1.1959	4.48812
28	SB_Leaf2_SDS_R3	RB45	1.34	5.246	78.3148	48.14	3.01736	5.04135	51.5196	12.3564	1.21985	4.41408
29	SB_Leaf2_CTAB_R1	RB40	1.49	7.798	78.3039	48.5206	3.2286	5.1279	51.6463	12.2337	1.29037	4.51624
30	SB_Leaf2_CTAB_R2	RB41	1.62	7.6165	78.2498	46.6634	2.88299	4.99048	51.3279	11.7149	1.20985	4.43645
31	SB_Leaf2_CTAB_R3	RB42	1.04	3.636	78.3053	47.3016	2.7921	4.83915	51.314	11.9204	1.15362	4.24719
